# Single-cell profiling uncovers a *Muc4*-expressing metaplastic gastric cell type sustained by *Helicobacter pylori*-specific inflammation

**DOI:** 10.1101/2022.12.20.521287

**Authors:** Valerie P. O’Brien, Yuqi Kang, Meera K. Shenoy, Greg Finak, William C. Young, Julien Dubrulle, Lisa Koch, Armando E. Rodriguez Martinez, Jazmine A. Snow, Jeffery Williams, Elizabeth Donato, Surinder K. Batra, Cecilia C.S. Yeung, Susan Bullman, Meghan A. Koch, Raphael Gottardo, Nina R. Salama

## Abstract

Mechanisms for *Helicobacter pylori* (*Hp*)-driven stomach cancer are not fully understood. In a transgenic mouse model of gastric preneoplasia, concomitant *Hp* infection and induction of constitutively active KRAS (*Hp*+KRAS+) alters metaplasia phenotypes and elicits greater inflammation than either perturbation alone. Gastric single-cell RNA-seq showed that *Hp*+KRAS+ mice had a large population of metaplastic pit cells that expressed the intestinal mucin *Muc4* and the growth factor amphiregulin. Metaplastic pit cells were associated with macrophage and T cell inflammation and prevented by gastric immunosuppression. Lineage tracing showed that *Muc4* was not dependent on cell-intrinsic KRAS activity, and lineage-derived cells had a limited propensity for growth as organoids, demonstrating that metaplastic pit cells are largely not self-renewing. Finally, MUC4 expression was significantly associated with proliferation in human gastric cancer samples. These studies identify an *Hp*-associated metaplastic pit cell lineage, also found in human gastric cancer tissues, whose expansion is driven by *Hp*-dependent inflammation.

**Statement of Significance:** Using a mouse model, we have delineated metaplastic pit cells as a pre-cancerous cell type whose expansion requires *H. pylori*-driven inflammation. In humans, metaplastic pit cells show enhanced proliferation as well as enrichment in precancer and early cancer tissues, highlighting an early step in the gastric metaplasia to cancer cascade.
