## Supplementary material for "Single-cell profiling uncovers a *Muc4*-expressing metaplastic gastric cell type sustained by *Helicobacter pylori*-specific inflammation": Table S1

### Sheet: scRNA-seq summary
Sample ID	Infection	KRAS Status	Time (weeks)	Preparation	Sample Pooled from Multiple Mice?	Date of GEM Preparation	Concentration (cells/µl)	# Cells Loaded	cDNA (ng/µl)	Estimated # Sequenced Cells (CellRanger)	Sequencing Run	# Cells Passing QC Filters
2266	mock	induced	6	freeze/thaw	no	2020-01-06	615	16500	2.95	2619	#1	1841
2204	Hp	induced	6	freeze/thaw	no	2020-01-06	620	16500	1.51	1568	#1	723
2580	mock	induced	12	fresh	no	2020-03-04	220	16500	4.12	4863	#2	3574
2547	Hp	induced	12	fresh	no	2020-03-04	265	16500	1.3	1432	#2	1638
1	mock	sham-induced	12	freeze/thaw	yes, 3	2020-04-16	130	16500	13	3958	#2	2032
2	Hp	sham-induced	12	freeze/thaw	yes, 2	2020-04-16	160	16500	4.78	2639	#2	1422
3	mock	induced	12	freeze/thaw	yes, 2	2020-04-16	340	16500	7.57	4088	#2	2732
4	Hp	induced	12	freeze/thaw	yes, 2	2020-04-16	335	16500	0.295	3521	#2	2472
