## Supplementary material for "Single-cell profiling uncovers a *Muc4*-expressing metaplastic gastric cell type sustained by *Helicobacter pylori*-specific inflammation": Table S4

### Sheet: Table S4
Gene	Cluster	Description
Gkn1	pit_1	gastrokine 1
Gkn2	pit_1	gastrokine 2
Gsta1	pit_1	glutathione S-transferase alpha 1 (Ya)
Ghrl	pit_1	ghrelin
Lgals2	pit_1	lectin galactose-binding soluble 2
Muc5ac	pit_1	mucin 5 subtypes A and C tracheobronchial/gastric
mt-Co3	pit_1	mitochondrially encoded cytochrome c oxidase III
mt-Co1	pit_1	mitochondrially encoded cytochrome c oxidase I
mt-Nd6	pit_1	mitochondrially encoded NADH dehydrogenase 6
mt-Cytb	pit_1	mitochondrially encoded cytochrome b
Clca1	pit_2	chloride channel accessory 1
Lypd8	pit_2	LY6/PLAUR domain containing 8
S100a6	pit_2	S100 calcium binding protein A6 (calcyclin)
AA467197	pit_2	expressed sequence AA467197
AW112010	pit_2	expressed sequence AW112010
Ly6d	pit_2	lymphocyte antigen 6 complex locus D
Ifit1bl1	pit_2	interferon induced protein with tetratricpeptide repeats 1B like 1
B2m	pit_2	beta-2 microglobulin
Duox2	pit_2	dual oxidase 2
Sprr2a3	pit_2	small proline-rich protein 2A3
Tff1	pit_3	trefoil factor 1
Aldh3a1	pit_3	aldehyde dehydrogenase family 3 subfamily A1
Mogat1	pit_3	monoacylglycerol O-acyltransferase 1
Mt1	pit_3	metallothionein 1
Adh7	pit_3	alcohol dehydrogenase 7 (class IV) mu or sigma polypeptide
Gsdma2	pit_3	gasdermin A2
Sptssb	pit_3	serine palmitoyltransferase small subunit B
Cbr1	pit_3	carbonyl reductase 1
Dpcr1	pit_3	Mucin Like 3
Tst	pit_3	thiosulfate sulfurtransferase mitochondrial
Hmgb2	pit_4	high mobility group box 2
Pclaf	pit_4	PCNA clamp associated factor
Stmn1	pit_4	stathmin 1
Tubb5	pit_4	tubulin beta 5 class I
Mki67	pit_4	antigen identified by monoclonal antibody Ki 67
H2afz	pit_4	H2A.Z Variant Histone 1
Top2a	pit_4	topoisomerase (DNA) II alpha
Nusap1	pit_4	nucleolar and spindle associated protein 1
Ube2c	pit_4	ubiquitin-conjugating enzyme E2C
Cenpf	pit_4	centromere protein F
Xist	pit_5	inactive X specific transcripts
Mgst3	pit_5	microsomal glutathione S-transferase 3
Id1	pit_5	inhibitor of DNA binding 1 HLH protein
Rps12	pit_5	ribosomal protein S12
Rps2	pit_5	ribosomal protein S2
Cbr3	pit_5	carbonyl reductase 3
Mt2	pit_5	metallothionein 2
Smim6	pit_5	small integral membrane protein 6
Rplp1	pit_5	ribosomal protein large P1
Txn1	pit_5	thioredoxin 1
Lgals4	pit_6	lectin galactose binding soluble 4
Krt7	pit_6	keratin 7
Mcpt2	pit_6	mast cell protease 2
Anxa2	pit_6	annexin A2
Tm4sf5	pit_6	transmembrane 4 superfamily member 5
Ifi27l2b	pit_6	interferon alpha-inducible protein 27 like 2B
Flnb	pit_6	filamin beta
Cd74	pit_6	CD74 antigen (invariant polypeptide of major histocompatibility complex class II antigen-associated)
Ly6a	pit_6	lymphocyte antigen 6 complex locus A
Krt19	pit_6	keratin 19
Spink4	pit_7	serine peptidase inhibitor Kazal type 4
Rbp2	pit_7	retinol binding protein 2 cellular
Actb	pit_7	actin beta
Pdcd4	pit_7	programmed cell death 4
Sec61g	pit_7	SEC61 gamma subunit
Rpl35	pit_7	ribosomal protein L35
Nop10	pit_7	NOP10 ribonucleoprotein
Cyb5a	pit_7	cytochrome b5 type A (microsomal)
Uqcrb	pit_7	ubiquinol-cytochrome c reductase binding protein
Dbi	pit_7	diazepam binding inhibitor
2010109I03Rik	pit_8	RIKEN cDNA 2010109I0 gene
Ero1l	pit_8	ERO1-like protein
Sprr2f	pit_8	small proline-rich protein 2F
Duoxa2	pit_8	dual oxidase maturation factor 2
Sprr1a	pit_8	small proline-rich protein 1A
Plet1	pit_8	placenta expressed transcript 1
2210407C18Rik	pit_8	RIKEN cDNA 2210407C18 gene
Krt20	pit_8	keratin 20
Nupr1	pit_8	nuclear protein transcription regulator 1
Ndrg1	pit_8	N-myc downstream regulated gene 1
Pgc	neck_1	progastricsin (pepsinogen C)
Pga5	neck_1	pepsinogen 5 group I
Muc6	neck_1	mucin 6 gastric
Gif	neck_1	Cobalamin Binding Intrinsic Factor
Cfi	neck_1	complement component factor i
Pdia2	neck_1	protein disulfide isomerase associated 2
Agr2	neck_1	anterior gradient 2
Fam3c	neck_1	FAM3 metabolism regulating signaling molecule C
Malat1	neck_1	metastasis associated lung adenocarcinoma transcript 1 (non-coding RNA)
A4gnt	neck_1	alpha-14-N-acetylglucosaminyltransferase
Gkn3	neck_2	gastrokine 3
Bpifb1	neck_2	BPI fold containing family B member 1
Cela1	neck_2	chymotrypsin-like elastase family member 1
Aqp5	neck_2	aquaporin 5
Wfdc18	neck_2	WAP four-disulfide core domain 18
Clu	neck_2	clusterin
Pigr	neck_2	polymeric immunoglobulin receptor
Cldn2	neck_2	claudin 2
Cftr	neck_2	cystic fibrosis transmembrane conductance regulator
Tff2	neck_2	trefoil factor 2 (spasmolytic protein 1)
1810010D01Rik	parietal_1	RIKEN cDNA 1810010D01 gene
Fabp3	parietal_1	fatty acid binding protein 3 muscle and heart
Ckb	parietal_1	creatine kinase brain
Atp4a	parietal_1	ATPase H+/K+ exchanging gastric alpha polypeptide
Apoa1	parietal_1	apolipoprotein A-I
Fth1	parietal_1	ferritin heavy polypeptide 1
Atp4b	parietal_1	ATPase H+/K+ exchanging beta polypeptide
Ldhb	parietal_1	lactate dehydrogenase B
Hamp2	parietal_1	hepcidin antimicrobial peptide 2
Cox7a1	parietal_1	cytochrome c oxidase subunit 7A1
Snx6	parietal_2	sorting nexin 6
Tnni3	parietal_2	troponin I cardiac 3
Mpc2	parietal_2	mitochondrial pyruvate carrier 2
Chchd10	parietal_2	coiled-coil-helix-coiled-coil-helix domain containing 10
Prdx5	parietal_2	peroxiredoxin 5
Oxct1	parietal_2	3-oxoacid CoA transferase 1
Lpl	parietal_2	lipoprotein lipase
Kcne2	parietal_2	potassium voltage-gated channel Isk-related subfamily gene 2
Ndufb9	parietal_2	NADH:ubiquinone oxidoreductase subunit B9
Cox7b	parietal_2	cytochrome c oxidase subunit 7B
Clps	chief	colipase pancreatic
Chia1	chief	chitinase acidic 1
Pla2g1b	chief	phospholipase A2 group IB pancreas
Try4	chief	trypsin 4
Furin	chief	furin (paired basic amino acid cleaving enzyme)
Try10	chief	trypsin 10
Tmed6	chief	transmembrane p24 trafficking protein 6
Spp1	chief	secreted phosphoprotein 1
Pnliprp2	chief	pancreatic lipase-related protein 2
Ttr	chief	transthyretin
Hba-a1	uncommitted	hemoglobin alpha adult chain 1
Hba-a2	uncommitted	hemoglobin alpha adult chain 2
Hbb-bs	uncommitted	hemoglobin beta adult s chain
Hbb-bt	uncommitted	hemoglobin beta adult t chain
Npm1	uncommitted	nucleophosmin 1
Rpl18	uncommitted	ribosomal protein L18
Rpl15	uncommitted	ribosomal protein L15
Rps23	uncommitted	ribosomal protein S23
Rpl13	uncommitted	ribosomal protein L13
Rps9	uncommitted	ribosomal protein S9

### Sheet: ReadMe
Header	Description
Gene	gene name
Cluster	the cluster in UMAP #2
Description	gene description
