## Supplementary material for "Single-cell profiling uncovers a *Muc4*-expressing metaplastic gastric cell type sustained by *Helicobacter pylori*-specific inflammation": Table S5

### Sheet: Table S5
CATEGORY	NAME	SIZE	ES	NES	NOM p-val	FDR q-val
cytoskeleton & ECM	GOCC_COLLAGEN_CONTAINING_EXTRACELLULAR_MATRIX	20	0.811478	2.26728	0	0
cytoskeleton & ECM	GOMF_ACTIN_FILAMENT_BINDING	30	0.717809	2.138	0	0.000399836
cytoskeleton & ECM	GOCC_ACTIN_CYTOSKELETON	60	0.633572	2.13376	0	0.000418353
cytoskeleton & ECM	GOMF_ACTIN_BINDING	51	0.614326	2.04246	0	0.00293378
cytoskeleton & ECM	GOCC_ACTIN_BASED_CELL_PROJECTION	33	0.666677	2.01538	0	0.00426045
cytoskeleton & ECM	GOCC_INTERMEDIATE_FILAMENT_CYTOSKELETON	16	0.764758	2.00509	0	0.004861
cytoskeleton & ECM	GOCC_CLUSTER_OF_ACTIN_BASED_CELL_PROJECTIONS	18	0.743929	1.97479	0	0.00645095
cytoskeleton & ECM	GOCC_POLYMERIC_CYTOSKELETAL_FIBER	83	0.502582	1.80394	0.00403226	0.0336049
cytoskeleton & ECM	GOMF_CYTOSKELETAL_PROTEIN_BINDING	123	0.475828	1.79702	0	0.0353815
cytoskeleton & ECM	GOBP_SUPRAMOLECULAR_FIBER_ORGANIZATION	98	0.485831	1.77844	0	0.040188
cytoskeleton & ECM	GOBP_ACTIN_FILAMENT_BASED_PROCESS	105	0.471279	1.76162	0.00260756	0.0455978
cytoskeleton & ECM	KEGG_REGULATION_OF_ACTIN_CYTOSKELETON	29	0.566029	1.68696	0.00974026	0.0760791
cytoskeleton & ECM	GOBP_CYTOSKELETON_ORGANIZATION	183	0.426098	1.67403	0.00117647	0.0806798
cytoskeleton & ECM	GOBP_REGULATION_OF_ACTIN_FILAMENT_BASED_PROCESS	64	0.467781	1.61362	0.0137931	0.10745
cytoskeleton & ECM	GOMF_STRUCTURAL_CONSTITUENT_OF_CYTOSKELETON	17	0.615835	1.60631	0.0249554	0.111039
cytoskeleton & ECM	GOBP_REGULATION_OF_ACTIN_FILAMENT_ORGANIZATION	46	0.503297	1.60195	0.0225904	0.111551
cytoskeleton & ECM	GOBP_REGULATION_OF_ACTIN_FILAMENT_LENGTH	29	0.559419	1.60237	0.0275974	0.111609
differentation, activation & proliferation	GOBP_KERATINOCYTE_DIFFERENTIATION	16	0.829285	2.15563	0	0.000363373
differentation, activation & proliferation	GOBP_EPIDERMAL_CELL_DIFFERENTIATION	27	0.728951	2.14296	0	0.000371286
differentation, activation & proliferation	GOBP_CELL_ACTIVATION	136	0.55617	2.13993	0	0.000424826
differentation, activation & proliferation	GOBP_NEGATIVE_REGULATION_OF_CELL_ACTIVATION	22	0.69738	1.98456	0.00499168	0.00603183
differentation, activation & proliferation	GOBP_TISSUE_DEVELOPMENT	219	0.460086	1.84536	0	0.0240853
differentation, activation & proliferation	GOBP_TISSUE_HOMEOSTASIS	25	0.651774	1.82679	0.00974026	0.0283419
differentation, activation & proliferation	GOBP_REGULATION_OF_CELL_ACTIVATION	70	0.517601	1.81724	0	0.0305123
differentation, activation & proliferation	GOBP_NEGATIVE_REGULATION_OF_EPITHELIAL_CELL_PROLIFERATION	25	0.638061	1.80769	0.00340136	0.0325844
differentation, activation & proliferation	GOBP_NEGATIVE_REGULATION_OF_CELL_POPULATION_PROLIFERATION	87	0.498262	1.78755	0	0.0380351
differentation, activation & proliferation	GOBP_REGULATION_OF_CELL_POPULATION_PROLIFERATION	208	0.420438	1.69431	0	0.0725811
differentation, activation & proliferation	GOBP_REGULATION_OF_FIBROBLAST_PROLIFERATION	22	0.605276	1.68213	0.0194004	0.0782802
differentation, activation & proliferation	GOBP_TISSUE_MORPHOGENESIS	61	0.489684	1.65605	0.00693481	0.0885885
differentation, activation & proliferation	GOBP_CELL_MORPHOGENESIS	93	0.453366	1.65029	0.00912647	0.0920714
differentation, activation & proliferation	GOBP_NEGATIVE_REGULATION_OF_GROWTH	24	0.56876	1.61692	0.0289116	0.106017
differentation, activation & proliferation	GOBP_NEGATIVE_REGULATION_OF_CELL_DIFFERENTIATION	83	0.446709	1.61245	0.0192572	0.108081
differentation, activation & proliferation	GOBP_FIBROBLAST_PROLIFERATION	28	0.536594	1.60526	0.041411	0.110566
differentation, activation & proliferation	GOBP_REGULATION_OF_CELL_DIFFERENTIATION	178	0.40828	1.60726	0.00235571	0.111009
differentation, activation & proliferation	GOBP_NEGATIVE_REGULATION_OF_DEVELOPMENTAL_PROCESS	114	0.420113	1.57572	0.011658	0.122814
endo/exocytosis	GOCC_ENDOCYTIC_VESICLE	46	0.704451	2.27226	0	0
endo/exocytosis	GOCC_PHAGOCYTIC_VESICLE	20	0.829862	2.27618	0	0
endo/exocytosis	GOCC_ENDOCYTIC_VESICLE_MEMBRANE	28	0.716199	2.13937	0	0.000411952
endo/exocytosis	GOCC_VESICLE_MEMBRANE	170	0.512673	2.03472	0	0.00342836
endo/exocytosis	GOCC_TRANSPORT_VESICLE_MEMBRANE	26	0.69223	2.01198	0	0.00441051
endo/exocytosis	GOCC_CLATHRIN_COATED_VESICLE_MEMBRANE	20	0.727529	2.00676	0.00170068	0.00476223
endo/exocytosis	GOCC_COATED_VESICLE_MEMBRANE	32	0.65853	2.00163	0	0.00497211
endo/exocytosis	GOCC_COPII_COATED_ER_TO_GOLGI_TRANSPORT_VESICLE	19	0.712967	1.94784	0	0.0086537
endo/exocytosis	GOBP_ENDOCYTOSIS	87	0.533579	1.89834	0	0.0145786
endo/exocytosis	GOBP_RECEPTOR_MEDIATED_ENDOCYTOSIS	39	0.600427	1.89274	0	0.0154813
endo/exocytosis	GOCC_CLATHRIN_COATED_VESICLE	34	0.615875	1.88166	0.00616333	0.0172154
endo/exocytosis	GOCC_TRANSPORT_VESICLE	56	0.540143	1.82764	0.00144718	0.0283256
endo/exocytosis	GOCC_COATED_VESICLE	53	0.542569	1.82109	0.00286123	0.0295661
endo/exocytosis	GOBP_REGULATION_OF_ENDOCYTOSIS	32	0.591196	1.76445	0.00818331	0.0445885
endo/exocytosis	GOBP_REGULATION_OF_RECEPTOR_MEDIATED_ENDOCYTOSIS	19	0.61977	1.71833	0.0104348	0.0616085
endo/exocytosis	GOBP_POSITIVE_REGULATION_OF_ENDOCYTOSIS	16	0.66302	1.70564	0.011257	0.0666243
endo/exocytosis	GOCC_SECRETORY_GRANULE_MEMBRANE	44	0.517325	1.67641	0.015361	0.080326
endo/exocytosis	GOCC_RECYCLING_ENDOSOME	22	0.599649	1.66997	0.0218121	0.0825914
endo/exocytosis	GOBP_VESICLE_MEDIATED_TRANSPORT	214	0.415525	1.66501	0	0.0844996
endo/exocytosis	GOCC_SECRETORY_VESICLE	148	0.423634	1.66142	0.00120482	0.0858794
endo/exocytosis	GOCC_SECRETORY_GRANULE	131	0.431401	1.63763	0.00615006	0.0970157
endo/exocytosis	GOCC_VACUOLAR_MEMBRANE	80	0.459324	1.63449	0.0104987	0.0981925
endo/exocytosis	GOCC_VESICLE_COAT	15	0.621915	1.60603	0.0421793	0.110407
endo/exocytosis	GOCC_ENDOPLASMIC_RETICULUM_GOLGI_INTERMEDIATE_COMPARTMENT_MEMBRANE	17	0.604195	1.60722	0.0420315	0.110592
endo/exocytosis	GOBP_EXOCYTOSIS	39	0.508755	1.60622	0.0238806	0.110687
endo/exocytosis	GOCC_ENDOSOME	150	0.400981	1.58575	0.00591716	0.11938
endo/exocytosis	GOBP_REGULATION_OF_VESICLE_MEDIATED_TRANSPORT	68	0.456779	1.58506	0.0249653	0.119544
endo/exocytosis	GOBP_VESICLE_BUDDING_FROM_MEMBRANE	22	0.571624	1.58391	0.0377359	0.119614
endo/exocytosis	GOCC_EARLY_ENDOSOME_MEMBRANE	21	0.563666	1.58341	0.0526316	0.119663
endo/exocytosis	GOCC_EARLY_ENDOSOME	53	0.472008	1.58219	0.0201439	0.120267
endo/exocytosis	GOBP_ENTRY_INTO_HOST	22	0.56265	1.58022	0.046281	0.12059
endo/exocytosis	GOBP_REGULATION_OF_EXOCYTOSIS	27	0.540019	1.57325	0.037829	0.124164
endo/exocytosis	GOBP_VACUOLE_ORGANIZATION	40	0.486352	1.55248	0.0282738	0.140967
epithelial	HALLMARK_EPITHELIAL_MESENCHYMAL_TRANSITION	16	0.754555	1.96727	0	0.0067019
epithelial	GOBP_EPITHELIUM_DEVELOPMENT	147	0.489765	1.90015	0	0.0144064
epithelial	GOBP_EPITHELIAL_CELL_DIFFERENTIATION	100	0.508693	1.86337	0	0.0204309
epithelial	GOBP_MORPHOGENESIS_OF_AN_EPITHELIUM	52	0.50939	1.69678	0.0134328	0.0714051
epithelial	GOBP_REGULATION_OF_EPITHELIAL_CELL_DIFFERENTIATION	20	0.590829	1.63279	0.0297723	0.099045
epithelial	GOBP_EPITHELIAL_CELL_PROLIFERATION	48	0.472644	1.56512	0.0306569	0.130287
inflammation/defense	HALLMARK_INTERFERON_GAMMA_RESPONSE	44	0.868339	2.81183	0	0
inflammation/defense	HALLMARK_INTERFERON_ALPHA_RESPONSE	31	0.89268	2.7076	0	0
inflammation/defense	GOBP_DEFENSE_RESPONSE_TO_OTHER_ORGANISM	121	0.649408	2.44011	0	0
inflammation/defense	GOBP_RESPONSE_TO_INTERFERON_GAMMA	21	0.889671	2.42412	0	0
inflammation/defense	GOBP_INNATE_IMMUNE_RESPONSE	87	0.663327	2.40112	0	0
inflammation/defense	GOBP_DEFENSE_RESPONSE_TO_SYMBIONT	45	0.726273	2.352	0	0
inflammation/defense	GOBP_DEFENSE_RESPONSE	172	0.598242	2.33506	0	0
inflammation/defense	GOBP_CYTOKINE_MEDIATED_SIGNALING_PATHWAY	46	0.71339	2.33371	0	0
inflammation/defense	GOBP_IMMUNE_RESPONSE	160	0.58797	2.32426	0	0
inflammation/defense	GOBP_RESPONSE_TO_CYTOKINE	123	0.615837	2.3186	0	0
inflammation/defense	GOBP_RESPONSE_TO_VIRUS	65	0.656997	2.25576	0	0
inflammation/defense	HALLMARK_INFLAMMATORY_RESPONSE	24	0.789896	2.24379	0	0
inflammation/defense	GOBP_REGULATION_OF_VIRAL_PROCESS	35	0.723929	2.24102	0	0
inflammation/defense	GOBP_NEGATIVE_REGULATION_OF_IMMUNE_SYSTEM_PROCESS	49	0.680171	2.23005	0	0.000110356
inflammation/defense	GOBP_NEGATIVE_REGULATION_OF_VIRAL_PROCESS	18	0.835955	2.21894	0	0.000157656
inflammation/defense	GOBP_RESPONSE_TO_TYPE_I_INTERFERON	16	0.85921	2.20284	0	0.000333533
inflammation/defense	HALLMARK_TNFA_SIGNALING_VIA_NFKB	30	0.739519	2.20419	0	0.000349415
inflammation/defense	HALLMARK_COMPLEMENT	26	0.750025	2.18012	0	0.000364552
inflammation/defense	GOBP_CELLULAR_RESPONSE_TO_INTERFERON_GAMMA	15	0.855832	2.15831	0	0.000377908
inflammation/defense	GOBP_NEGATIVE_REGULATION_OF_IMMUNE_RESPONSE	22	0.782711	2.12642	0	0.000395739
inflammation/defense	GOBP_LEUKOCYTE_DIFFERENTIATION	84	0.571831	2.07631	0	0.00159569
inflammation/defense	GOBP_MYELOID_LEUKOCYTE_DIFFERENTIATION	31	0.683924	2.07101	0	0.00171831
inflammation/defense	GOBP_REGULATION_OF_VIRAL_GENOME_REPLICATION	22	0.707781	2.02216	0	0.00408065
inflammation/defense	HALLMARK_IL2_STAT5_SIGNALING	29	0.669955	2.01162	0	0.00436928
inflammation/defense	GOBP_REGULATION_OF_MYELOID_CELL_DIFFERENTIATION	28	0.676212	2.00731	0	0.00480884
inflammation/defense	GOBP_POSITIVE_REGULATION_OF_I_KAPPAB_KINASE_NF_KAPPAB_SIGNALING	28	0.679045	1.99568	0	0.005405
inflammation/defense	GOBP_NEGATIVE_REGULATION_OF_LYMPHOCYTE_ACTIVATION	19	0.729098	1.99229	0	0.00545729
inflammation/defense	GOBP_NEGATIVE_REGULATION_OF_IMMUNE_EFFECTOR_PROCESS	15	0.777464	1.99392	0.00179533	0.0055148
inflammation/defense	GOBP_REGULATION_OF_RESPONSE_TO_CYTOKINE_STIMULUS	21	0.720346	1.9835	0.0017331	0.00596238
inflammation/defense	GOBP_REGULATION_OF_IMMUNE_SYSTEM_PROCESS	167	0.500237	1.98135	0	0.00604601
inflammation/defense	GOBP_REGULATION_OF_IMMUNE_RESPONSE	101	0.539815	1.97651	0	0.00635248
inflammation/defense	GOBP_MYELOID_LEUKOCYTE_ACTIVATION	28	0.679422	1.97734	0	0.0063671
inflammation/defense	GOBP_MONONUCLEAR_CELL_DIFFERENTIATION	69	0.564584	1.95095	0	0.00845398
inflammation/defense	GOBP_MYELOID_CELL_DIFFERENTIATION	62	0.566939	1.94873	0	0.0086065
inflammation/defense	GOBP_ADAPTIVE_IMMUNE_RESPONSE_BASED_ON_SOMATIC_RECOMBINATION_OF_IMMUNE_RECEPTORS_BUILT_FROM_IMMUNOGLOBULIN_SUPERFAMILY_DOMAINS	29	0.638527	1.92593	0.00322061	0.0110447
inflammation/defense	GOBP_ADAPTIVE_IMMUNE_RESPONSE	33	0.628944	1.91272	0	0.013048
inflammation/defense	GOBP_IMMUNE_RESPONSE_REGULATING_SIGNALING_PATHWAY	50	0.573244	1.88866	0	0.0159797
inflammation/defense	GOBP_I_KAPPAB_KINASE_NF_KAPPAB_SIGNALING	37	0.614003	1.88602	0.00455235	0.016453
inflammation/defense	GOBP_LYMPHOCYTE_MEDIATED_IMMUNITY	30	0.633046	1.87859	0.00163666	0.0173863
inflammation/defense	GOBP_LEUKOCYTE_MEDIATED_IMMUNITY	39	0.598485	1.879	0.00305344	0.0174898
inflammation/defense	GOBP_REGULATION_OF_LEUKOCYTE_MEDIATED_IMMUNITY	24	0.659084	1.86675	0.00512821	0.0197243
inflammation/defense	GOBP_NEGATIVE_REGULATION_OF_LEUKOCYTE_CELL_CELL_ADHESION	19	0.695078	1.86039	0.00350877	0.0210031
inflammation/defense	GOBP_CYTOKINE_PRODUCTION	80	0.511202	1.84251	0	0.0246997
inflammation/defense	GOBP_LEUKOCYTE_PROLIFERATION	42	0.564089	1.82555	0.00310559	0.0285401
inflammation/defense	GOBP_CELL_KILLING	21	0.651421	1.82203	0.00848896	0.029503
inflammation/defense	GOBP_CELL_ACTIVATION_INVOLVED_IN_IMMUNE_RESPONSE	31	0.603337	1.81269	0	0.0318819
inflammation/defense	GOBP_POSITIVE_REGULATION_OF_CYTOKINE_PRODUCTION	52	0.548169	1.80945	0.00296296	0.0325141
inflammation/defense	GOBP_LYMPHOCYTE_ACTIVATION	100	0.489858	1.8082	0	0.0326694
inflammation/defense	GOBP_REGULATION_OF_IMMUNE_EFFECTOR_PROCESS	43	0.561224	1.79882	0.00304878	0.0352437
inflammation/defense	GOBP_REGULATION_OF_LEUKOCYTE_DIFFERENTIATION	45	0.546734	1.79776	0.00580551	0.0354556
inflammation/defense	GOBP_IMMUNE_SYSTEM_DEVELOPMENT	144	0.467464	1.79221	0.00123762	0.0371037
inflammation/defense	GOBP_LYMPHOCYTE_ACTIVATION_INVOLVED_IN_IMMUNE_RESPONSE	22	0.634331	1.78487	0.00692042	0.0385949
inflammation/defense	GOBP_TOLL_LIKE_RECEPTOR_SIGNALING_PATHWAY	22	0.639799	1.78403	0.0087108	0.0387071
inflammation/defense	GOBP_VIRAL_PROCESS	91	0.492773	1.78057	0	0.0398243
inflammation/defense	GOBP_NEGATIVE_REGULATION_OF_DEFENSE_RESPONSE	28	0.601972	1.7786	0.00339559	0.0403285
inflammation/defense	GOBP_REGULATION_OF_LEUKOCYTE_PROLIFERATION	29	0.610408	1.7745	0.00833333	0.0409575
inflammation/defense	GOBP_REGULATION_OF_MYELOID_LEUKOCYTE_DIFFERENTIATION	16	0.681379	1.76974	0.00866551	0.0426335
inflammation/defense	GOBP_VIRAL_LIFE_CYCLE	68	0.503285	1.747	0.00273973	0.051333
inflammation/defense	GOBP_IMMUNE_EFFECTOR_PROCESS	64	0.502903	1.73858	0.0084507	0.0549006
inflammation/defense	GOBP_T_CELL_ACTIVATION	65	0.503017	1.73473	0.00708215	0.0561352
inflammation/defense	GOBP_PATTERN_RECOGNITION_RECEPTOR_SIGNALING_PATHWAY	32	0.561676	1.72659	0.00978793	0.058973
inflammation/defense	GOBP_LEUKOCYTE_CELL_CELL_ADHESION	50	0.521601	1.72042	0.0089955	0.0609794
inflammation/defense	GOBP_REGULATION_OF_ADAPTIVE_IMMUNE_RESPONSE	23	0.616713	1.72116	0.0159858	0.0612268
inflammation/defense	GOBP_REGULATION_OF_LYMPHOCYTE_ACTIVATION	59	0.506258	1.71704	0.0101892	0.0616565
inflammation/defense	GOBP_REGULATION_OF_LYMPHOCYTE_MEDIATED_IMMUNITY	20	0.623815	1.71722	0.0176991	0.0618855
inflammation/defense	GOBP_RESPONSE_TO_BACTERIUM	70	0.491395	1.70804	0.00547196	0.0660186
inflammation/defense	GOBP_IMMUNE_RESPONSE_REGULATING_CELL_SURFACE_RECEPTOR_SIGNALING_PATHWAY	18	0.645668	1.70496	0.0152027	0.0667066
inflammation/defense	GOBP_REGULATION_OF_PATTERN_RECOGNITION_RECEPTOR_SIGNALING_PATHWAY	19	0.618454	1.70567	0.0154374	0.066973
inflammation/defense	GOBP_REGULATION_OF_INNATE_IMMUNE_RESPONSE	30	0.566794	1.68808	0.0139752	0.0760758
inflammation/defense	GOBP_REGULATION_OF_DEFENSE_RESPONSE	72	0.474193	1.68299	0.00423729	0.0785165
inflammation/defense	GOBP_REGULATION_OF_T_CELL_ACTIVATION	47	0.520574	1.68021	0.0151057	0.0791071
inflammation/defense	GOBP_POSITIVE_REGULATION_OF_IMMUNE_SYSTEM_PROCESS	96	0.455758	1.64444	0.00514139	0.095395
inflammation/defense	GOBP_DEFENSE_RESPONSE_TO_BACTERIUM	29	0.566326	1.63814	0.0256822	0.0970899
inflammation/defense	GOBP_RESPONSE_TO_TUMOR_NECROSIS_FACTOR	29	0.557349	1.63686	0.0248834	0.0971422
inflammation/defense	GOBP_REGULATION_OF_LEUKOCYTE_MIGRATION	25	0.581218	1.64033	0.0175747	0.0972167
inflammation/defense	GOBP_TYPE_I_INTERFERON_PRODUCTION	19	0.598158	1.62093	0.0279232	0.1037
inflammation/defense	GOBP_REGULATION_OF_CYTOSKELETON_ORGANIZATION	78	0.4624	1.6219	0.00533333	0.103887
inflammation/defense	GOBP_VIRAL_GENOME_REPLICATION	32	0.536977	1.60275	0.0126783	0.111746
inflammation/defense	GOBP_T_CELL_MEDIATED_IMMUNITY	15	0.622028	1.59128	0.0388889	0.11861
inflammation/defense	GOBP_CARBOHYDRATE_CATABOLIC_PROCESS	25	0.559641	1.58829	0.0430293	0.118917
inflammation/defense	GOBP_POSITIVE_REGULATION_OF_IMMUNE_EFFECTOR_PROCESS	28	0.536102	1.58679	0.0300501	0.118939
inflammation/defense	GOBP_REACTIVE_OXYGEN_SPECIES_METABOLIC_PROCESS	38	0.502521	1.5814	0.0290076	0.120065
inflammation/defense	GOBP_T_CELL_DIFFERENTIATION	39	0.503356	1.57978	0.0248062	0.120545
inflammation/defense	GOBP_PRODUCTION_OF_MOLECULAR_MEDIATOR_OF_IMMUNE_RESPONSE	25	0.549591	1.54806	0.0454545	0.143514
inflammation/defense	GOBP_CELLULAR_RESPONSE_TO_VIRUS	15	0.613815	1.53954	0.0456274	0.14839
inflammation/defense	GOBP_NEGATIVE_REGULATION_OF_CYTOKINE_PRODUCTION	32	0.499344	1.54021	0.0342146	0.14867
junction, adherence & motility	GOBP_NEGATIVE_REGULATION_OF_CELL_ADHESION	37	0.654309	2.03161	0.00156495	0.0035967
junction, adherence & motility	GOBP_CELL_ADHESION	153	0.510934	1.98813	0	0.00575714
junction, adherence & motility	GOBP_CELL_MOTILITY	173	0.501692	1.97434	0	0.00637909
junction, adherence & motility	HALLMARK_APICAL_JUNCTION	21	0.692745	1.968	0.00162338	0.00679293
junction, adherence & motility	GOBP_NEGATIVE_REGULATION_OF_CELL_CELL_ADHESION	23	0.687854	1.9266	0	0.0110514
junction, adherence & motility	GOBP_CELL_CELL_JUNCTION_ORGANIZATION	25	0.664675	1.9018	0	0.014339
junction, adherence & motility	GOBP_CELL_CELL_JUNCTION_ASSEMBLY	19	0.684391	1.86697	0.00350877	0.0198455
junction, adherence & motility	GOCC_CELL_CELL_JUNCTION	67	0.532087	1.86021	0.00138313	0.0208847
junction, adherence & motility	GOBP_REGULATION_OF_CELL_ADHESION	101	0.505504	1.85196	0	0.0226403
junction, adherence & motility	KEGG_TIGHT_JUNCTION	20	0.661573	1.83135	0.00512821	0.0276456
junction, adherence & motility	GOBP_CELL_CELL_ADHESION	99	0.495241	1.82822	0	0.0283514
junction, adherence & motility	GOBP_REGULATION_OF_CELL_CELL_ADHESION	62	0.521219	1.77842	0.00420757	0.0399253
junction, adherence & motility	GOBP_CELL_JUNCTION_ASSEMBLY	39	0.56198	1.77583	0.00616333	0.0407682
junction, adherence & motility	GOCC_ADHERENS_JUNCTION	35	0.560703	1.74074	0.0122137	0.0539756
junction, adherence & motility	KEGG_ADHERENS_JUNCTION	18	0.639566	1.72908	0.00957854	0.0582987
junction, adherence & motility	GOBP_CELL_CELL_ADHESION_VIA_PLASMA_MEMBRANE_ADHESION_MOLECULES	15	0.687155	1.72604	0.0130597	0.0589277
junction, adherence & motility	GOBP_REGULATION_OF_CHEMOTAXIS	16	0.646122	1.67862	0.0261682	0.0792573
junction, adherence & motility	GOBP_CELL_MATRIX_ADHESION	23	0.5965	1.66695	0.0250836	0.0836306
junction, adherence & motility	KEGG_FOCAL_ADHESION	27	0.565096	1.63661	0.025	0.096862
junction, adherence & motility	GOBP_NEGATIVE_REGULATION_OF_BINDING	19	0.594321	1.62685	0.0214669	0.101903
junction, adherence & motility	GOBP_REGULATION_OF_CELL_MATRIX_ADHESION	17	0.609607	1.62071	0.0284697	0.103423
junction, adherence & motility	GOCC_APICAL_JUNCTION_COMPLEX	18	0.594805	1.59814	0.0410714	0.113351
junction, adherence & motility	GOMF_CELL_ADHESION_MOLECULE_BINDING	113	0.421324	1.58971	0.00768246	0.118524
junction, adherence & motility	GOBP_CELL_JUNCTION_ORGANIZATION	73	0.439433	1.54633	0.0176871	0.144232
oncogene	HALLMARK_P53_PATHWAY	40	0.667889	2.15101	0	0.000383662
oncogene	HALLMARK_KRAS_SIGNALING_UP	25	0.739774	2.12221	0	0.000412804
oncogene	GOBP_ERBB_SIGNALING_PATHWAY	22	0.683859	1.88311	0	0.0170696
oncogene	GOBP_DNA_DAMAGE_RESPONSE_SIGNAL_TRANSDUCTION_BY_P53_CLASS_MEDIATOR	15	0.640882	1.60515	0.0375	0.110264
oncogene	KEGG_ERBB_SIGNALING_PATHWAY	19	0.5866	1.58938	0.039801	0.118394
other	GOCC_APICAL_PART_OF_CELL	51	0.708089	2.31262	0	0
other	GOCC_CELL_SURFACE	73	0.639296	2.24851	0	0
other	GOCC_EXTERNAL_ENCAPSULATING_STRUCTURE	23	0.779158	2.16932	0	0.000349363
other	GOCC_APICAL_PLASMA_MEMBRANE	38	0.673491	2.15501	0	0.000349915
other	GOBP_REGULATION_OF_LOCOMOTION	121	0.570611	2.15117	0	0.000396892
other	GOBP_NEGATIVE_REGULATION_OF_RESPONSE_TO_EXTERNAL_STIMULUS	42	0.660478	2.13369	0	0.000406732
other	GOBP_BIOLOGICAL_PROCESS_INVOLVED_IN_INTERSPECIES_INTERACTION_BETWEEN_ORGANISMS	208	0.535475	2.15199	0	0.000411067
other	GOBP_POSITIVE_REGULATION_OF_LOCOMOTION	68	0.614615	2.10373	0	0.000938037
other	GOCC_CELL_LEADING_EDGE	56	0.61174	2.07333	0	0.00168326
other	HALLMARK_APOPTOSIS	36	0.651542	2.04729	0	0.00260321
other	GOBP_EPIDERMIS_DEVELOPMENT	42	0.631857	2.04896	0	0.0026492
other	GOMF_CALCIUM_DEPENDENT_PROTEIN_BINDING	15	0.794998	2.04756	0	0.00266238
other	GOCC_RECEPTOR_COMPLEX	20	0.75182	2.02708	0	0.00380094
other	GOBP_REGULATION_OF_RESPONSE_TO_EXTERNAL_STIMULUS	100	0.541263	2.01889	0	0.00422452
other	HALLMARK_ALLOGRAFT_REJECTION	23	0.714439	2.0174	0	0.00428376
other	HALLMARK_HYPOXIA	29	0.679926	2.01599	0	0.00432153
other	HALLMARK_ESTROGEN_RESPONSE_EARLY	32	0.651072	1.99533	0	0.00535155
other	GOBP_NEGATIVE_REGULATION_OF_RESPONSE_TO_BIOTIC_STIMULUS	22	0.685392	1.98328	0	0.00592266
other	GOCC_PLASMA_MEMBRANE_PROTEIN_COMPLEX	44	0.616623	1.98429	0	0.00595834
other	GOCC_MICROVILLUS	16	0.750648	1.97129	0	0.00665285
other	GOCC_INTRINSIC_COMPONENT_OF_PLASMA_MEMBRANE	88	0.541825	1.96795	0	0.00670694
other	GOBP_REGULATION_OF_HEMOPOIESIS	59	0.574371	1.96893	0	0.00677137
other	GOCC_SIDE_OF_MEMBRANE	49	0.596728	1.94382	0	0.00907547
other	GOBP_LOCOMOTION	146	0.501666	1.93812	0	0.00980679
other	GOBP_PLASMA_MEMBRANE_ORGANIZATION	22	0.702483	1.93622	0	0.0100222
other	HALLMARK_CHOLESTEROL_HOMEOSTASIS	19	0.719296	1.93459	0.0017301	0.0100634
other	GOCC_CELL_CORTEX	35	0.637218	1.92379	0.00311526	0.0112215
other	GOCC_SPECIFIC_GRANULE	24	0.667484	1.91067	0.00172712	0.0132895
other	GOCC_TERTIARY_GRANULE	25	0.659738	1.90218	0.00165289	0.0143902
other	GOBP_REGULATION_OF_MULTICELLULAR_ORGANISMAL_DEVELOPMENT	148	0.488388	1.8954	0	0.0150119
other	GOCC_EXTRINSIC_COMPONENT_OF_MEMBRANE	47	0.58549	1.89021	0	0.0158062
other	GOMF_CALCIUM_ION_BINDING	57	0.556364	1.87967	0	0.0175463
other	GOCC_EXTRINSIC_COMPONENT_OF_PLASMA_MEMBRANE	26	0.646817	1.86864	0.00508475	0.0196912
other	GOBP_ANATOMICAL_STRUCTURE_HOMEOSTASIS	27	0.640614	1.8629	0.00322581	0.0203972
other	GOCC_SUPRAMOLECULAR_POLYMER	110	0.497409	1.8601	0	0.0207423
other	GOCC_PLASMA_MEMBRANE_REGION	121	0.491986	1.84801	0	0.0235154
other	GOBP_SKIN_DEVELOPMENT	34	0.602071	1.83482	0.0015456	0.0267907
other	GOBP_NEGATIVE_REGULATION_OF_CELL_DEVELOPMENT	23	0.652077	1.82039	0.00476947	0.0295877
other	GOBP_REGULATION_OF_LIPID_BIOSYNTHETIC_PROCESS	23	0.633433	1.80951	0.0116861	0.032743
other	GOMF_MOLECULAR_TRANSDUCER_ACTIVITY	40	0.57363	1.80444	0.00775194	0.0336825
other	GOMF_PASSIVE_TRANSMEMBRANE_TRANSPORTER_ACTIVITY	28	0.607665	1.79136	0.00161031	0.0372452
other	GOBP_NEGATIVE_REGULATION_OF_MULTICELLULAR_ORGANISMAL_PROCESS	108	0.484844	1.7891	0	0.037807
other	GOCC_LIPID_DROPLET	18	0.678563	1.78789	0.00919118	0.0381532
other	GOCC_INTRINSIC_COMPONENT_OF_ENDOPLASMIC_RETICULUM_MEMBRANE	32	0.587004	1.78593	0.00970874	0.0384242
other	GOMF_PHOSPHATIDYLINOSITOL_BISPHOSPHATE_BINDING	15	0.69152	1.75264	0.00374532	0.0490676
other	GOBP_INTRINSIC_APOPTOTIC_SIGNALING_PATHWAY_IN_RESPONSE_TO_DNA_DAMAGE	19	0.638035	1.75273	0.0252252	0.0493172
other	GOBP_ENSHEATHMENT_OF_NEURONS	18	0.653953	1.73606	0.020979	0.055714
other	GOCC_PERINUCLEAR_REGION_OF_CYTOPLASM	123	0.461495	1.73212	0	0.0571591
other	GOBP_SENSORY_PERCEPTION	36	0.565178	1.72893	0.0063593	0.0580714
other	GOBP_NEGATIVE_REGULATION_OF_NERVOUS_SYSTEM_DEVELOPMENT	15	0.662387	1.72453	0.0242991	0.0595653
other	GOBP_MULTICELLULAR_ORGANISMAL_HOMEOSTASIS	45	0.537126	1.71989	0.005997	0.0609666
other	GOMF_PHOSPHATIDYLINOSITOL_BINDING	34	0.565563	1.72069	0.0230415	0.0611628
other	GOBP_REGULATION_OF_CELL_DEVELOPMENT	53	0.50865	1.71346	0.0112676	0.0633065
other	GOBP_NEGATIVE_REGULATION_OF_CELLULAR_COMPONENT_ORGANIZATION	94	0.460914	1.69033	0.00383142	0.0748132
other	GOBP_BIOLOGICAL_PROCESS_INVOLVED_IN_INTERACTION_WITH_HOST	38	0.53998	1.68767	0.0142631	0.0759224
other	GOMF_PHOSPHATIDYLINOSITOL_PHOSPHATE_BINDING	25	0.604534	1.6826	0.00798722	0.0783479
other	HALLMARK_COAGULATION	18	0.625073	1.67866	0.0158172	0.0796369
other	GOBP_ESTABLISHMENT_OR_MAINTENANCE_OF_CELL_POLARITY	31	0.559652	1.67571	0.0163934	0.0800227
other	GOBP_REGULATION_OF_CELL_SHAPE	15	0.659952	1.6759	0.0259516	0.0802845
other	GOBP_ORGANIC_HYDROXY_COMPOUND_TRANSPORT	22	0.594208	1.67369	0.0288625	0.0804608
other	GOBP_RESPONSE_TO_CAMP	17	0.638414	1.66903	0.0255941	0.0825166
other	GOMF_SIGNALING_RECEPTOR_BINDING	127	0.43895	1.66914	0.00249688	0.0827992
other	GOBP_REGULATION_OF_CELLULAR_KETONE_METABOLIC_PROCESS	16	0.636941	1.66368	0.0244755	0.0850183
other	GOBP_REGULATION_OF_NERVOUS_SYSTEM_DEVELOPMENT	41	0.518628	1.66267	0.0184049	0.0853854
other	GOBP_REGULATION_OF_NEUROGENESIS	36	0.542665	1.6611	0.0126984	0.0856549
other	GOBP_REGULATION_OF_PROTEIN_CONTAINING_COMPLEX_DISASSEMBLY	19	0.621336	1.65914	0.0178253	0.0866005
other	GOBP_GLIOGENESIS	38	0.526298	1.65348	0.0180451	0.0900421
other	GOBP_NUCLEOTIDE_PHOSPHORYLATION	15	0.641407	1.64639	0.026455	0.0946506
other	GOBP_POSITIVE_REGULATION_OF_PEPTIDYL_TYROSINE_PHOSPHORYLATION	15	0.625089	1.64525	0.0388693	0.0951444
other	GOBP_NEGATIVE_REGULATION_OF_SUPRAMOLECULAR_FIBER_ORGANIZATION	24	0.586201	1.64271	0.013245	0.0962934
other	GOBP_HEMOSTASIS	27	0.564573	1.63958	0.0232172	0.0964584
other	GOCC_LAMELLIPODIUM	28	0.559073	1.63993	0.0227642	0.0966421
other	GOBP_NEGATIVE_REGULATION_OF_LOCOMOTION	39	0.509191	1.6416	0.0181269	0.096749
other	GOBP_NEGATIVE_REGULATION_OF_HYDROLASE_ACTIVITY	42	0.509629	1.64001	0.015015	0.0970366
other	GOBP_SKELETAL_MUSCLE_ORGAN_DEVELOPMENT	16	0.629507	1.63268	0.0217391	0.0987188
other	GOBP_POSITIVE_REGULATION_OF_MULTICELLULAR_ORGANISMAL_PROCESS	164	0.416365	1.63188	0.00118624	0.0988867
other	GOMF_PROTEIN_HOMODIMERIZATION_ACTIVITY	100	0.436691	1.63003	0.00884956	0.100035
other	GOBP_REGULATION_OF_CELL_MORPHOGENESIS	27	0.567822	1.62861	0.0313531	0.100909
other	GOBP_REGULATION_OF_CELL_SUBSTRATE_ADHESION	24	0.552062	1.62122	0.0272572	0.103895
other	GOBP_REGULATION_OF_SMALL_MOLECULE_METABOLIC_PROCESS	44	0.503233	1.62231	0.0205279	0.103975
other	GOBP_REGULATION_OF_PROTEIN_CONTAINING_COMPLEX_ASSEMBLY	65	0.466418	1.62253	0.0139665	0.104207
other	GOBP_REGULATION_OF_RESPONSE_TO_BIOTIC_STIMULUS	50	0.498591	1.62257	0.0202312	0.104622
other	GOBP_NEGATIVE_REGULATION_OF_PEPTIDASE_ACTIVITY	29	0.546347	1.62262	0.023511	0.105036
other	GOBP_REGULATION_OF_BODY_FLUID_LEVELS	52	0.490409	1.61689	0.0119403	0.105608
other	GOBP_REGULATION_OF_SIGNALING_RECEPTOR_ACTIVITY	17	0.606424	1.6145	0.036036	0.107086
other	GOCC_MEMBRANE_COAT	20	0.584028	1.60988	0.0350584	0.109697
other	GOBP_BIOLOGICAL_PROCESS_INVOLVED_IN_SYMBIOTIC_INTERACTION	52	0.48499	1.60888	0.0111266	0.110098
other	GOBP_RESPONSE_TO_PURINE_CONTAINING_COMPOUND	21	0.571539	1.59926	0.0418848	0.112794
other	GOBP_POSITIVE_REGULATION_OF_SMALL_MOLECULE_METABOLIC_PROCESS	16	0.607914	1.5998	0.0441177	0.112866
other	GOBP_PROTEIN_COMPLEX_OLIGOMERIZATION	36	0.520506	1.59057	0.0236967	0.118729
other	GOBP_INORGANIC_ANION_TRANSMEMBRANE_TRANSPORT	15	0.624033	1.58975	0.0405904	0.118932
other	GOBP_NEGATIVE_REGULATION_OF_NEURON_PROJECTION_DEVELOPMENT	16	0.610221	1.58685	0.0424028	0.119329
other	GOBP_NERVOUS_SYSTEM_PROCESS	77	0.443026	1.58723	0.0122783	0.11933
other	GOCC_DISTAL_AXON	26	0.553987	1.58463	0.0405186	0.119471
other	GOBP_ADP_METABOLIC_PROCESS	18	0.592441	1.5814	0.0446429	0.120494
other	GOBP_RESPONSE_TO_OXYGEN_LEVELS	51	0.471469	1.57735	0.0194611	0.121855
other	GOBP_GLIAL_CELL_DEVELOPMENT	15	0.617648	1.57771	0.0419708	0.121964
other	GOBP_RESPONSE_TO_MECHANICAL_STIMULUS	21	0.573103	1.57519	0.0295652	0.122901
other	GOBP_RESPONSE_TO_ORGANOPHOSPHORUS	20	0.579054	1.56969	0.0401338	0.126993
other	GOMF_PHOSPHOLIPID_BINDING	59	0.459736	1.56697	0.0218978	0.12904
other	GOBP_NEGATIVE_REGULATION_OF_PROTEIN_CONTAINING_COMPLEX_ASSEMBLY	25	0.549069	1.56365	0.0317726	0.131239
other	GOBP_REGULATION_OF_LIPID_METABOLIC_PROCESS	40	0.493491	1.56187	0.0443425	0.132541
other	GOMF_INORGANIC_ANION_TRANSMEMBRANE_TRANSPORTER_ACTIVITY	17	0.590371	1.55133	0.0478821	0.141696
other	GOBP_NEGATIVE_REGULATION_OF_CYSTEINE_TYPE_ENDOPEPTIDASE_ACTIVITY	16	0.577637	1.54723	0.0511883	0.143813
other	GOBP_REGULATION_OF_PROTEOLYSIS	119	0.413412	1.54807	0.0137328	0.143997
other	GOCC_CONTRACTILE_FIBER	29	0.526282	1.54816	0.0477002	0.144409
other	GOBP_REGULATION_OF_PEPTIDASE_ACTIVITY	67	0.442722	1.54386	0.0366197	0.145797
other	GOBP_RESPONSE_TO_METAL_ION	53	0.457064	1.54426	0.0421348	0.145851
other	GOBP_POSITIVE_REGULATION_OF_PROTEIN_CONTAINING_COMPLEX_ASSEMBLY	31	0.505031	1.53958	0.0476948	0.148863
other	GOCC_RUFFLE	24	0.542805	1.54032	0.0374787	0.149035
other	GOBP_POSITIVE_REGULATION_OF_CELLULAR_COMPONENT_BIOGENESIS	70	0.435748	1.53843	0.0271739	0.14905
wounding/stress	GOBP_WOUND_HEALING	56	0.60309	1.99324	0	0.00549398
wounding/stress	GOBP_RESPONSE_TO_WOUNDING	71	0.552875	1.93044	0	0.0105456
wounding/stress	GOBP_REGULATION_OF_WOUND_HEALING	18	0.71988	1.90725	0	0.0136954
wounding/stress	GOBP_REGULATION_OF_RESPONSE_TO_WOUNDING	22	0.672815	1.86806	0.0051458	0.0196736
wounding/stress	GOBP_REGULATION_OF_RESPONSE_TO_STRESS	192	0.43689	1.74334	0	0.0528924

### Sheet: ReadMe
Header	Description
CATEGORY	the broad annotation for each pathway
NAME	the name of the pathway from the Hallmark, KEGG and GO pathway datasets from the MSigDB database
SIZE	the number of genes in the pathway
ES	the enrichment score for the gene set; that is, the degree to which this gene set is overrepresented at the top or bottom of the ranked list of genes in the expression dataset
NES	the normalized enrichment score; that is, the enrichment score for the gene set after it has been normalized across analyzed gene sets
NOM p-val	the nominal p value; that is, the statistical significance of the enrichment score. The nominal p value is not adjusted for gene set size or multiple hypothesis testing; therefore, it is of limited use in comparing gene sets
FDR q-val	the false discovery rate; that is, the estimated probability that the normalized enrichment score represents a false positive finding
See https://www.gsea-msigdb.org/gsea/doc/GSEAUserGuideFrame.html from MSigDB for more information on how GSEA was conducted
