## Supplementary material for "Single-cell profiling uncovers a *Muc4*-expressing metaplastic gastric cell type sustained by *Helicobacter pylori*-specific inflammation": Table S6

### Sheet: Table S6
Subject Code Name	Age	Sex	Stage	Cancer Type	Site	H. pylori Status from Pathology Report	Tumor Pathology	Hp 16S rRNA copies/µL DNA, non-neoplastic tissue	Hp 16S rRNA copies/µL DNA, tumor	Hp ddPCR Summary
A1	84	Female	pT4N3	signet ring	body	negative outside biopsy		6.3696	0	yes
B1	81	Male	pT2aN1	moderately diff	proximal			32.7263	2.9	yes
C1	51	Female	pT1N0	poorly diff w/ signet ring	antrum	negative outside biopsy		0	0	no
D1	81	Male	pT4N1	tubular	fundus	negative biopsy	intestinal	0	0	no
E1	99	Male	pT1N0	mod-poorly diff	distal	negative outside biopsy	intestinal	0	0	no
F1	80	Female	pT2bNx	moderately diff			intestinal	0.395066	0.336397	yes
G1	89	Female	pT4NXM1	mod-poorly diff				0	0	no
H1	90	Female	pT1N0	moderately diff	body			0	0	no
I1	66	Male	pT2N2	adenocarcinoma w/ signet ring	body	negative outside biopsy		0	0	no
J1	76	Female	pT1N0	adenocarcinoma w/ signet ring	body	negative biopsy		0	0	no
K1	85	Male	pT1N0	intramucosal	body	negative		0	0	no
L1	96	Female	pT1N0	signet ring	diffuse	negative biopsy		0	0	no
M1	96	Male	pT3N1	poorly diff	distal	negative outside biopsy		0	0	no
N1	82	Female	pT1N0	signet ring	cardia/fundus	negative outside biopsy		0	0	no
O1	61	Female	pT1N0	adenocarcinoma/neuroendocrine	antrum	negative outside biopsy	mixed adeno/endo	0	0	no
P1	57	Male	pT4N0	signet ring	body			0	0	no
Q1	82	Male	pT2N0	adenocarcinoma	body	present		5.50061	0.798174	yes
R1	84	Female	pT3N1	signet ring	antrum	negative outside biopsy		0	0	no
S1	92	Female	pT3N1	signet ring	lesser curve			0	0	no
T1	87	Male	pT2N0	adenocarcinoma		Genta-negative biopsy		0	0	no
U1	78	Female	pT1bN0	adenocarcinoma	distal	Genta-negative biopsy		0	0	no
V1	91	Male	pT1bN2	adenocarcinoma	proximal	negative biopsy		0	0	no
W1	81	Female	pT2N0	adenocarcinoma	fundus	negative biopsy		0	0	no
X1	92	Female	pT1	adenocarcinoma	fundus	negative biopsy		0	0.205577	yes
Y1	62	Male	pT4aN2	signet ring		positive biopsy		190.148	2.57	yes
Z1	63	Female	pT4bN1	signet ring	Gastric/jejunal anastomosis	positive biopsy		0	0	no
AA1	94	Male	pT3N2	adenocarcinoma, mucinous	distal	present on resection (Genta)		4.40836	0	yes
BB1	89	Female	pT1a	adenocarcinoma	antrum	negative biopsy		0	0	no
CC1	81	Male	pT1bN0	well-diff adenocarcinoma	lesser curve		intestinal	0	0	no
DD1	85	Female	pT4N2M1	signet ring	distal	present on resection		124.831	33.8665	yes
EE1	62	Male	pT3N0	adenocarcinoma	body	negative on resection	intestinal	0	0	no
FF1	76	Male	pT4aN2	adenocarcinoma	antrum	present on resection		200.249	0.44	yes
GG1	87	Male	pT1bN0	adenocarcinoma	body			0	0	no
HH1	95	Female	T1bN0	adenocarcinoma	distal	negative biopsy		0	0	no
II1	84	Female	pT1bN0	adenocarcinoma	antrum	negative biopsy		0	0	no
JJ1	87	Female	pT1aN0	adenocarcinoma	multifocal			0	0	no
KK1	86	Male	pT2N0	poorly diff	incisura	old positive biopsy (2005)		0	0	no
LL1	91	Female	pT3N1	adenocarcinoma	antrum/pylorus			0	0	no
MM1	53	Female	pT1bN2	poorly diff	body, lesser curve	positive outside biopsy	diffuse	0	0	no
NN1	60	Male	pT1bN0	poorly diff	distal	present on resection, positive biopsy	diffuse w/ signet ring	0	0	no
OO1	63	Female	pT1aN0	signet ring	antrum, multifocal	present on resection, positive biopsies	diffuse w/ signet ring	330.027	215.53	yes
PP1	53	Female	pT2N0	adenocarcinoma	body	positive outside biopsy	intestinal	0	0	no
QQ1	66	Female		adenocarcinoma			intestinal w/ MALT	0	0	no
RR1	52	Female		adenocarcinoma			intestinal	0	0	no
2169				adenocarcinoma, NOS				0	0	no
2170				adenocarcinoma, NOS				0	0	no
1996				adenocarcinoma, NOS				0.0481982	0.210017	yes

### Sheet: ReadMe
Header	Description
Subject Code Name	Internal unique identifer for each subject
Age	Subject's age in 2020
Sex	Subject's sex
Stage	Cancer stage
Cancer Type	The type of gastric cancer as specified by the pathologist
Site	The site of the cancer
H. pylori Status from Pathology Report	Any information about H. pylori in the pathology report
Tumor Pathology	Characteristics of the tumor pathology if noted by the pathologist
Hp 16S rRNA copies/µL DNA, non-neoplastic tissue	Results of H. pylori ddPCR on non-neoplastic tissue
Hp 16S rRNA copies/µL DNA, tumor	Results of H. pylori ddPCR on tumor
Hp ddPCR Summary	Summary of ddPCR results where YES = positive for Hp and NO = negative for Hp
