## Supplementary material for "Single-cell profiling uncovers a *Muc4*-expressing metaplastic gastric cell type sustained by *Helicobacter pylori*-specific inflammation": Table S7

### Sheet: Table S7
Subject	ddPCR	Tissue	Block	TMA_Position	# Cells (MUC4/Ki-67 Panel)	MUC4_mean	# MUC4	% MUC4	Ki-67_mean	# Ki-67	% Ki-67	# Cells (MUC5Ac/MUC2 Panel)	MUC2_mean	# MUC2	% MUC2	MUC5Ac_mean	# MUC5Ac	% MUC5AC
A	Hp	SF CA	5	C1	22099	1680.11	2511	11.3625	1831.39	523	2.36662	21314	728.861	3107	14.5773	1872.54	1875	8.79703
A	Hp	Deep CA	5	C2	4705	844.237	1	0.021254	1665.51	54	1.14772
A	Hp	Non-neoplastic	5	A5	13897	925.57	22	0.158308	1305.83	60	0.431748
AA	Hp	SF CA	2	A5	13742	3662.79	9084	66.1039	3209.23	1298	9.4455	13907	1491.41	8451	60.768	703.463	170	1.22241
AA	Hp	Deep CA	2	B3	16732	1847.24	1855	11.0865	1813.72	248	1.48219	14299	348.284	58	0.405623	783.617	185	1.2938
AA	Hp	Non-neoplastic	2	B1	20727	1906.1	2170	10.4694	1410.24	236	1.13861	20141	346.463	20	0.0992999	1168.58	2136	10.6052
B	Hp	Deep CA	3	D5	22269	3603.45	1036	4.65221	992.522	978	4.39176	7193	493.08	6	0.0834144	847.279	29	0.40317
B	Hp	SF CA	3	D3	19421	3421.1	353	1.81762	1599.37	1694	8.72252	20099	534.024	194	0.965222	1592.93	2942	14.6375
B	Hp	Non-neoplastic	3	B5	11075	5629.76	3072	27.7381	808.101	278	2.51016	3063	576.233	107	3.49331	2914.82	1534	50.0816
BB	neg	SF CA	1	B4	28039	6007.21	24796	88.434	5301.19	6891	24.5765	26681	535.485	142	0.532214	1060.4	3588	13.4478
BB	neg	Deep CA	1	E5	30515	2255.98	16002	52.4398	3952.83	6190	20.2851
BB	neg	Non-neoplastic	1	D2	18640	1314.75	3229	17.323	2610.43	1510	8.10086	16951	2242.05	8448	49.8378	1276.04	3376	19.9162
C	neg	SF CA	5	D2	19799	1151.38	201	1.0152	3120.76	1259	6.35891	19720	403.017	805	4.08215	1119.09	230	1.16633
C	neg	Deep CA	5	E2	13276	974.569	0	0	1557.37	92	0.69298
C	neg	Non-neoplastic	5	E4	14803	1187.69	91	0.61474	1696.7	119	0.803891	4101	344.223	1	0.0243843	1669.67	290	7.07145
CC	neg	SF CA	2	C3	29146	1979.53	3262	11.1919	5449.91	5821	19.9719	29399	389.268	543	1.847	967.96	966	3.28583
CC	neg	Deep CA	2	E1	21026	1584.47	950	4.51822	2048.84	490	2.33045	12657	401.563	621	4.90638	782.275	515	4.06889
CC	neg	Non-neoplastic	2	D2	16113	1381.19	53	0.328927	1390.44	141	0.87507	16462	347.805	1	0.0060746	1425.38	2187	13.2851
D	neg	SF CA	6	C4	13740	2468.21	5094	37.0742	3297.57	797	5.80058	12443	487.759	33	0.265209	4243.93	5911	47.5046
D	neg	Deep CA	6	B2	16514	1268.47	493	2.98535	2336.94	310	1.8772	8851	467.716	62	0.700486	2473.59	1575	17.7946
D	neg	Non-neoplastic	6	B5								520	412.453	0	0	1249.37	8	1.53846
DD	Hp	SF CA	5	E1	12461	2928.64	5368	43.0784	1972.83	391	3.13779	2833	451.45	109	3.84751	1778.83	75	2.64737
DD	Hp	Deep CA	5	C5	21533	1326.34	1364	6.33446	2489.45	1079	5.01091	7988	668.504	857	10.7286	1083.05	156	1.95293
DD	Hp	Non-neoplastic	5	B2	31347	3519.23	14294	45.5993	2633.85	1313	4.1886	30985	372.19	69	0.222688	1499.22	1336	4.31176
E	neg	SF CA	3	A2	23183	3967.12	2563	11.0555	1452.99	1823	7.86352	26172	595.498	1288	4.92129	1755.49	5091	19.4521
E	neg	Deep CA	3	B4	13869	2680.86	36	0.259572	824.187	265	1.91074	11533	468.446	1	0.00867077	875.201	12	0.104049
E	neg	Non-neoplastic	3	C4	13576	2702.65	55	0.405127	668.242	35	0.257808	13479	485.095	7	0.0519326	2420.41	3350	24.8535
EE	neg	Deep CA	1	D4	14172	847.945	67	0.472763	1444.69	343	2.42027	7437	524.224	7	0.094124	578.453	45	0.605083
EE	neg	SF CA	1	C5	13642	767.396	8	0.0586424	908.418	102	0.747691	294	505.771	0	0	2035.82	135	45.9184
EE	neg	Non-neoplastic	1	D1	12421	892.101	82	0.660172	1160.09	16	0.128814	9918	501.328	3	0.030248	709.434	179	1.8048
F	Hp	SF CA	4	E3	24337	878.893	226	0.928627	1644.53	176	0.723179	22408	695.472	644	2.87397	1462.31	903	4.02981
F	Hp	Deep CA	4	D3	23220	825.486	19	0.081826	1803	221	0.951766	20556	487.72	70	0.340533	1144.65	67	0.325939
F	Hp	Non-neoplastic	4	C2	14646	741.248	22	0.150212	1673.45	47	0.320907	8859	472.189	1	0.011288	1238.23	298	3.36381
FF	Hp	SF CA	1	E1	21680	1459.08	6224	28.7085	2283.55	1637	7.55074	18879	502.77	13	0.0688596	1244.84	4407	23.3434
FF	Hp	Deep CA	1	A3	19335	893.705	816	4.22033	1223.8	248	1.28265	18193	509.435	64	0.351784	888.485	1659	9.11889
FF	Hp	Non-neoplastic	1	A4	15485	790.119	37	0.238941	1300.9	213	1.37552	12849	1103.89	1899	14.7794	730.186	149	1.15962
G	neg	SF CA	4	A3	30899	3357.76	15512	50.2023	5501.11	5143	16.6446	27821	867.342	4675	16.8039	4049.31	16632	59.7822
G	neg	Non-neoplastic	4	B1	23830	3266.62	12692	53.2606	3572.44	1880	7.88922	20602	533.242	4	0.0194156	2597.04	5363	26.0315
GG	neg	Deep CA	1	C2	24985	964.377	159	0.636382	3538.56	3755	15.029	23903	754.517	2895	12.1115	921.352	2085	8.72275
GG	neg	SF CA	1	A5	27999	910.306	137	0.489303	2723.39	3331	11.8969	7993	582.114	55	0.688102	1231.77	1989	24.8843
GG	neg	Non-neoplastic	1	B2	17461	870.704	66	0.377985	1478.19	363	2.07892	15236	523.698	102	0.669467	1856.51	5294	34.7467
H	neg	SF CA	4	E2	20929	1116.14	109	0.520808	9004.14	5330	25.4671	19905	521.676	14	0.0703341	1046.38	13	0.0653102
H	neg	Deep CA	4	C4	13381	906.797	19	0.141992	2460.96	264	1.97295	10465	497.708	7	0.0668896	1268.82	65	0.621118
H	neg	Non-neoplastic	4	D1	19136	1148.48	1490	7.78637	2139.61	669	3.49603	17397	508.76	3	0.0172444	3228.98	5307	30.5053
HH	neg	SF CA	1	B3	32421	1086.89	993	3.06283	8727.18	13326	41.103	30191	858.347	3937	13.0403	717.24	32	0.105992
HH	neg	Deep CA	1	C3	31180	974.881	378	1.21232	9257.12	12794	41.0327	29782	704.339	2219	7.45081	674.024	27	0.0906588
HH	neg	Non-neoplastic	1	B5	11576	755.985	24	0.207326	948.032	53	0.457844	571	476.627	0	0	689.27	15	2.62697
I	neg	SF CA	2	C4	14744	2935.28	7477	50.7122	3494.42	1380	9.35974	14147	2331.53	11401	80.5895	1990.47	4968	35.117
I	neg	Deep CA	2	D4								9229	648.622	1619	17.5425	1981.64	2853	30.9134
I	neg	Non-neoplastic	2	B4	14710	1592.34	61	0.414684	2202.26	553	3.75935	13107	342.283	1	0.00762951	1757.97	2581	19.6918
II	neg	SF CA	1	E2	25294	961.89	923	3.64909	3556.95	4097	16.1975	22715	527.113	241	1.06097	1578.9	8155	35.9014
II	neg	Deep CA	1	D3	17926	860.232	159	0.88698	2358.78	1406	7.84336	16306	579.595	625	3.83294	1392.42	4076	24.9969
II	neg	Non-neoplastic	1	B1	16546	1141.11	2028	12.2567	1721.1	668	4.03723	13541	1050.06	1627	12.0154	1714.95	4170	30.7954
J	neg	SF CA	2	A4	24258	2726.37	5913	24.3755	2362.59	1037	4.27488	23018	2067.8	13620	59.1711	1015.02	2058	8.94083
J	neg	Deep CA	2	D1	8252	1431.35	31	0.375667	1367.28	81	0.98158	7764	2184.54	4099	52.795	720.974	94	1.21072
J	neg	Non-neoplastic	2	B5	28951	1483.86	275	0.949881	1386.74	433	1.49563	25641	375.536	138	0.538201	1106.29	2357	9.19231
JJ	neg	SF CA	6	E3	12040	1182.06	165	1.37043	3708.71	1201	9.97508	7374	521.708	281	3.81069	1121.03	43	0.58313
JJ	neg	Non-neoplastic	6	C1	20684	860.009	48	0.232063	1356.51	182	0.879907	11004	428.499	3	0.0272628	1807.92	1013	9.20574
K	neg	SF CA	4	E4	26749	1217.8	964	3.60387	4916.32	3285	12.2808	27257	650.502	562	2.06186	1528.83	1428	5.23902
K	neg	Deep CA	4	B5	22712	1073.63	553	2.43484	2606.76	852	3.75132	18119	592.787	151	0.833379	1195.47	182	1.00447
K	neg	Non-neoplastic	4	C1	9826	681.47	5	0.0508854	1079.15	13	0.132302	6477	503.014	16	0.247028	946.806	50	0.771962
KK	neg	SF CA	4	B4	28838	993.314	728	2.52445	2840.1	1483	5.14252	26296	1384.14	4513	17.1623	1587.32	2091	7.95178
KK	neg	Deep CA	4	A4	28435	830.944	72	0.253209	1817.54	491	1.72675	21183	653.776	820	3.87103	1415.88	610	2.87967
KK	neg	Non-neoplastic	4	D5	12656	943.625	16	0.126422	1960.52	137	1.08249	10839	555.677	3	0.0276778	4508.97	4369	40.3081
L	neg	SF CA #1	5	B3	20744	1705.87	2281	10.996	3969.91	1772	8.54223	20793	373.407	20	0.0961862	2452.15	2633	12.6629
L	neg	SF CA #2	5	E5	23351	1693.46	1935	8.28658	4174.87	2650	11.3486	1553	365.313	39	2.51127	1429.15	17	1.09466
L	neg	Non-neoplastic	5	B1	15277	948.558	4	0.0261832	1459.32	136	0.890227	12150	356.828	12	0.0987654	2036.14	1456	11.9835
LL	neg	SF CA	1	D5	25413	838.408	244	0.960139	3064.09	2911	11.4548
LL	neg	Deep CA	1	A2	16509	839.458	44	0.266521	1718.39	636	3.85244	14237	917.888	1748	12.2779	748.385	157	1.10276
LL	neg	Non-neoplastic	1	C4	20329	825.142	104	0.511584	1536.74	715	3.51714	19666	488.068	18	0.0915285	2047.93	10926	55.5578
M	neg	SF CA	4	B3	37631	936.371	137	0.364062	3151.88	2276	6.0482	32450	530.232	118	0.363636	1496.55	1028	3.16795
M	neg	Deep CA	4	C5	34660	1048.85	11	0.0317369	4225.06	3679	10.6145	35821	541.553	165	0.460624	2405.83	10700	29.8707
M	neg	Non-neoplastic	4	A5	20695	903.301	248	1.19836	1335.63	184	0.889104	15142	528.177	6	0.0396249	3062.76	3687	24.3495
MM	neg	SF CA	4	D2	19552	1024.37	181	0.925736	1827.33	340	1.73895	18300	605.829	177	0.967213	3234.74	4866	26.5902
MM	neg	Deep CA	4	B2	19469	807.195	3	0.0154091	1814.46	299	1.53577	12771	491.905	1	0.00783024	991.42	4	0.031321
MM	neg	Non-neoplastic	4	E5	25511	959.332	143	0.560543	1759.5	420	1.64635	23286	541.252	19	0.0815941	4633.59	11854	50.9061
N	neg	SF CA	5	A4	14818	1185.14	338	2.28101	2123.6	428	2.88838	15420	362.079	22	0.142672	1568.76	947	6.14137
N	neg	Deep CA	5	A3	11231	976.534	16	0.142463	1425.21	58	0.516428
N	neg	Non-neoplastic	5	D5	11800	1004.78	11	0.0932203	1579.33	118	1	5834	358.796	1	0.0171409	2301.42	779	13.3528
NN	neg	SF CA	4	A2	19238	820.504	65	0.337873	1790.27	632	3.28516	18401	2940.95	9744	52.9536	2750.71	4184	22.7379
NN	neg	Deep CA	4	D4								4075	576.892	43	1.05521	1627.2	349	8.56442
NN	neg	Non-neoplastic	4	C3	23273	886.77	65	0.279294	3004.36	1485	6.38078	20175	521.892	30	0.148699	3211.87	5202	25.7844
O	neg	SF CA	5	D3	26025	1147.66	103	0.395773	1880.11	330	1.26801	24520	1124.82	10500	42.8222	1150.51	486	1.98206
O	neg	Deep CA	5	D4	19237	1104.35	19	0.098768	1816.25	196	1.01887	16202	649.981	2490	15.3685	779.144	0	0
O	neg	Non-neoplastic	5	D1	13786	1133.1	30	0.217612	1461.86	135	0.979254	12730	624.478	804	6.31579	1842.09	1127	8.8531
OO	Hp	Deep CA	5	C4	26114	1147.11	255	0.976488	2228.37	808	3.09413	25138	1500.66	10482	41.6978	1556.37	1444	5.74429
OO	Hp	SF CA	5	B5	22976	1080.12	125	0.544046	2519.3	1099	4.78325	12863	1303.19	4643	36.0958	1701.83	911	7.08233
OO	Hp	Non-neoplastic	5	C3	26030	1098.07	229	0.879754	3181.92	1690	6.49251	26445	1134.34	9462	35.7799	1194.86	769	2.90792
P	neg	SF CA	5	A2	21350	2259.65	4577	21.4379	2648.04	979	4.58548	20772	617.006	1796	8.64625	1757.89	1521	7.32236
P	neg	Deep CA	5	E3	5371	1040.05	8	0.148948	2457.12	229	4.26364
P	neg	Non-neoplastic	5	B4	26568	1340.19	505	1.90078	2483.2	1059	3.986	16634	1682.02	7234	43.4892	2545.19	2382	14.3201
2169	neg	SF CA	2	A3	23392	1813.13	3309	14.1459	5928.35	3771	16.1209	21840	351.6	32	0.14652	729.152	158	0.723443
2169	neg	Non-neoplastic	2	B2	16116	1822.04	1653	10.2569	2207.65	252	1.56366	15843	425.809	215	1.35707	1790.29	4208	26.5606
2169	neg	Deep CA	2	C1	10608	1533.61	341	3.21456	1751.01	183	1.72511	10555	343.931	25	0.236855	749.083	166	1.57271
2170	neg	Non-neoplastic	3	E1	14210	3045	366	2.57565	778.429	241	1.69599	9238	461.313	12	0.129898	1803.65	1503	16.2698
2170	neg	SF CA	3	D2	14694	5059.03	4629	31.5027	3882.25	4511	30.6996	17053	904.078	3631	21.2924	1299.89	677	3.96998
2170	neg	Deep CA	3	C5	15439	3500.38	1053	6.82039	1024.2	627	4.06114	9020	507.652	124	1.37472	1025.4	284	3.14856
1996	Hp	Non-neoplastic	1	C1	19261	1162.89	1889	9.80738	2242.11	1145	5.94466	17928	3099.19	13988	78.0232	1011.62	1623	9.05288
1996	Hp	SF CA	1	E3	23272	1145	1933	8.30612	2987.99	2902	12.4699	10676	523.165	7	0.0655676	705.629	10	0.093668
1996	Hp	Deep CA	1	E4	22268	905.648	204	0.916113	2433.95	2037	9.14766	80	533.02	0	0	613.247	1	1.25
PP	neg	SF CA	2	C5	23459	1381.33	56	0.238714	1721.93	409	1.74347	23343	362.82	40	0.171358	962.307	1410	6.04035
PP	neg	Deep CA	2	D5	23187	1316.52	16	0.0690042	1234.29	159	0.685729	20598	349.17	15	0.0728226	669.476	15	0.0728226
PP	neg	Non-neoplastic	2	D3	23550	1448.44	287	1.21868	1349.18	295	1.25265	23484	353.869	40	0.170329	1584.66	3671	15.6319
Q	Hp	SF CA	2	E5	29253	2036.47	5607	19.1673	3431.35	1935	6.61471	13580	1446.35	7081	52.1429	1686.26	3445	25.3682
Q	Hp	Deep CA	2	C2	29665	1787.28	754	2.54172	3942.34	3364	11.34	30031	385.903	133	0.442876	860.34	617	2.05454
Q	Hp	Non-neoplastic	2	A2	38403	4174.02	24961	64.9975	1872	1252	3.26016	39412	341.381	43	0.109104	1210.49	5575	14.1454
QQ	neg	Deep CA	6	C2	24529	1036.56	94	0.38322	1950.27	368	1.50026	13349	613.269	1299	9.73107	1271.81	40	0.299648
QQ	neg	SF CA	6	A5								1089	4777.74	948	87.0523	2048.34	176	16.1616
QQ	neg	Non-neoplastic	6	E4	31965	1051.26	48	0.150164	2267.91	1267	3.96371	9399	789.313	1918	20.4064	1281.8	41	0.436217
R	neg	SF CA	6	D1	43742	3175.45	24981	57.1099	3298.06	3033	6.93384	32783	1869.86	18405	56.1419	1504.19	1323	4.03563
R	neg	Deep CA	6	D2	15352	1698.53	4263	27.7684	3930.09	1559	10.155	12134	3017.05	9274	76.4299	1258.59	432	3.56024
R	neg	Non-neoplastic	6	D4	27450	2681.02	11882	43.286	2099.17	743	2.70674	23190	655.369	1939	8.36136	2733.55	4374	18.8616
RR	neg	SF CA	3	B1	10193	3460.36	733	7.19121	1120.12	565	5.54302	11058	465.506	77	0.696328	2796.61	5662	51.2027
RR	neg	Deep CA	3	E3	17482	2701.33	18	0.102963	1821.05	2180	12.47	6593	485.04	0	0	1983.9	2248	34.0968
RR	neg	Non-neoplastic	3	C1	16769	2248.47	15	0.0894508	491.321	98	0.584412	14350	421.701	8	0.0557491	1538.21	1303	9.08014
S	neg	SF CA	6	E2	18573	952.974	135	0.726862	1627.81	391	2.10521	8599	453.532	63	0.732643	4595.52	3765	43.7842
S	neg	Non-neoplastic	6	A3	14046	946.172	20	0.142389	1539.02	36	0.256301	6012	421.878	6	0.0998004	2861.24	1338	22.2555
T	neg	SF CA	2	E4	20092	1731.33	1602	7.97332	4274.12	2942	14.6426	7982	438.703	432	5.41218	704.063	70	0.876973
T	neg	Deep CA	2	E3	18581	1461.16	237	1.2755	2642.32	1065	5.73166	13593	513.97	1895	13.941	876.256	482	3.54594
T	neg	Non-neoplastic	2	E2	12534	2120.76	1496	11.9355	1602.05	124	0.989309	10184	549.767	346	3.39749	1345.55	978	9.6033
U	neg	SF CA	3	A5	15835	4012.51	2407	15.2005	2891.56	3786	23.9091	1003	469.978	1	0.0997009	2425.57	533	53.1406
U	neg	Deep CA	3	A3	16810	3306.91	720	4.28316	2076.83	2163	12.8673	18262	525.003	177	0.969226	1250.29	1632	8.93659
U	neg	Non-neoplastic	3	D4	9547	2651.05	61	0.638944	605.156	56	0.586572	9334	493.185	4	0.0428541	2494.57	2716	29.0979
V	neg	SF CA	3	B2	21018	4995.54	4823	22.947	1499.47	1918	9.12551	23753	496.721	190	0.799899	2692.89	11051	46.5246
V	neg	Deep CA	3	C3	12459	3338.62	1237	9.92857	871.048	322	2.58448	11391	476.914	4	0.0351154	1595.53	2027	17.7948
V	neg	Non-neoplastic	3	D1	12309	2548.36	27	0.219352	633.513	76	0.617434	10265	408.908	16	0.155869	1769.51	1210	11.7876
W	neg	SF CA	3	A4	19102	9529.12	11243	58.8577	1482.97	1552	8.1248	12463	500.909	8	0.06419	2709.82	6441	51.681
W	neg	Deep CA	3	E4	16590	2496.23	17	0.102471	800.401	474	2.85714	4559	467.68	0	0	3726.9	3694	81.0265
W	neg	Non-neoplastic	3	B3								6948	503.544	66	0.949914	1573.28	1409	20.2792
X	Hp	Deep CA	3	E2	18919	2676.73	88	0.465141	764.087	280	1.47999	13459	473.068	2	0.0148599	1091.8	277	2.0581
X	Hp	SF CA	3	C2								413	448.37	0	0	850.865	0	0
X	Hp	Non-neoplastic	3	E5	9731	2725.93	28	0.28774	483.707	32	0.328846
Y	Hp	SF CA	6	B3	19253	1462.78	2077	10.7879	2879.28	828	4.30063	17536	2697.66	13721	78.2448	1626.24	890	5.07527
Y	Hp	Deep CA	6	D3	10423	1111.18	410	3.93361	1773.46	138	1.324	8369	1804.66	3049	36.4321	1187.01	13	0.155335
Y	Hp	Non-neoplastic	6	C3	28764	2653.34	18315	63.6733	3003.67	1493	5.19052	27754	532.886	963	3.46977	3885.19	8280	29.8335
Z	neg	SF CA	6	E1	29047	1279.06	1438	4.9506	2307.41	1100	3.78697	8934	608.452	504	5.64137	3139.15	2605	29.1583
Z	neg	Deep CA	6	A4	8957	1193.1	142	1.58535	1985.97	59	0.658703	3051	488.123	47	1.54048	2904.34	706	23.14
Z	neg	Non-neoplastic	6	B4	21146	1984.44	5883	27.8209	3895.85	1939	9.16958	19676	477.348	108	0.548892	3018.46	4924	25.0254

### Sheet: ReadMe
Header	Description
Subject	Internal unique identifer for each subject
ddPCR	Summary of ddPCR results where Hp = positive for Hp and neg = negative for Hp
Tissue	Tissue type where SF CA = superficial cancer, deep CA = deep cancer, and non-neoplastic = non-neoplastic tissue adjacent to tumor
Block	The TMA block the sample is on
TMA_Position	The position of the sample within the TMA block
# Cells (MUC4/Ki-67 Panel)	The number of cells detected within the sample via QuPath analysis of the MUC4/Ki-67 results
MUC4_mean	The mean value of the fluorescence intensity of MUC4 for each cell in the sample
# MUC4	The # of MUC4+ cells
% MUC4	The % of MUC4+ cells
Ki-67_mean	The mean value of the fluorescence intensity of Ki-67 for each cell in the sample
# Ki-67	The # of Ki-67+ cells
% Ki-67	The % of Ki-67+ cells
# Cells (MUC5Ac/MUC2 Panel)	The number of cells detected within the sample via QuPath analysis of the MUC5Ac/MUC2 results
MUC2_mean	The mean value of the fluorescence intensity of MUC2 for each cell in the sample
# MUC2	The # of MUC2+ cells
% MUC2	The % of MUC2+ cells
MUC5Ac_mean	The mean value of the fluorescence intensity of MUC5Ac for each cell in the sample
# MUC5Ac	The # of MUC5Ac+ cells
% MUC5AC	The % of MUC5Ac+ cells
